# Co-evolving wing spots and mating displays are genetically separable traits in *Drosophila*

**DOI:** 10.1101/869016

**Authors:** Jonathan H. Massey, Gavin R. Rice, Anggun Firdaus, Chi-Yang Chen, Shu-Dan Yeh, David L. Stern, Patricia J. Wittkopp

## Abstract

The evolution of sexual traits often involves correlated changes in morphology and behavior. For example, in Drosophila, divergent mating displays are often accompanied by divergent pigment patterns. To better understand how such traits co-evolve, we investigated the genetic basis of correlated divergence in wing pigmentation and mating display between the sibling species *Drosophila elegans* and *D. gunungcola*. *Drosophila elegans* males have an area of black pigment on their wings known as a wing spot and appear to display this spot to females by extending their wings laterally during courtship. By contrast, *D. gunungcola* lacks both of these traits. Using Multiplexed Shotgun Genotyping (MSG), we identified a ∼440 kb region on the X chromosome that behaves like a genetic switch controlling the presence or absence of male-specific wing spots. This region includes the candidate gene *optomotor-blind* (*omb*), which plays a critical role in patterning the *Drosophila* wing. The genetic basis of divergent wing display is more complex, with at least two loci on the X chromosome and two loci on autosomes contributing to its evolution. Introgressing the X-linked region affecting wing spot development from *D. gunungcola* into *D. elegans* reduced pigmentation in the wing spots but did not affect the wing display, indicating that these are genetically separable traits. Consistent with this observation, broader sampling of wild *D. gunungcola* populations confirmed the wing spot and wing display are evolving independently: some *D. gunungcola* males preformed wing displays similar to *D. elegans* despite lacking wing spots. These data suggest that correlated selection pressures rather than physical linkage or pleiotropy are responsible for the coevolution of these morphological and behavioral traits. They also suggest that the change in morphology evolved prior to the change in behavior.
