## Supplementary File S2 for "Co-evolving wing spots and mating displays are genetically separable traits in *Drosophila*"

bad_barcodes	0
unreadable_barcodes	0
linkers	0
junk	0
indivBCE001_GGAGGTTTATGCGGAT	289824
indivBCE002_GGAGGTTTACTTCAAT	303398
indivBCE003_GGAGGTTTACGCAGAG	308270
indivBCE004_GGAGGTTTTGCGTATC	294354
indivBCE005_GGAGGTTTCGAACGTA	282720
indivBCE006_GGAGGTTTAGGATTCA	254108
indivBCE007_GGAGGTTTTTATAGCC	288602
indivBCE008_GGAGGTTTAGGTTGTG	252246
indivBCE009_GGAGGTTTGAGGCTGA	276176
indivBCE0010_GGAGGTTTAACAATCC	236124
indivBCE011_GGAGGTTTTCGTCATG	268254
indivBCE012_GGAGGTTTTAGTGGAC	265216
indivBCE013_GGAGGTTTAAACTCGA	244774
indivBCE014_GGAGGTTTTGTGCTCA	239394
indivBCE015_GGAGGTTTGGTGACAC	244944
indivBCE016_GGAGGTTTTTGTGACT	249608
indivBCE017_GGAGGTTTTTCGGCCT	251606
indivBCE018_GGAGGTTTGCAGCTAA	239366
indivBCE019_GGAGGTTTTTTAACAG	254102
indivBCE020_GGAGGTTTGTTTGTTT	272334
indivBCE021_GGAGGTTTATTTCCGG	247138
indivBCE022_GGAGGTTTTGGCTACC	233358
indivBCE023_GGAGGTTTTAGTCGCA	232594
indivBCE024_GGAGGTTTTTCCAGAC	226784
indivBCE025_GGAGGTTTGTCAATAC	236436
indivBCE026_GGAGGTTTTACAGCCG	306110
indivBCE027_GGAGGTTTTGACCAGT	277452
indivBCE028_GGAGGTTTGTTACGAT	302514
indivBCE029_GGAGGTTTTGTGTCCT	300758
indivBCE030_GGAGGTTTTGGGTCAA	245428
indivBCE031_GGAGGTTTTTCCGCTC	268192
indivBCE032_GGAGGTTTAAACTGGT	313470
indivBCE033_GGAGGTTTGTATGAGT	283496
indivBCE034_GGAGGTTTGGCATGCT	214978
indivBCE035_GGAGGTTTAGGCAACG	213196
indivBCE036_GGAGGTTTGGTCATAA	266622
indivBCE037_GGAGGTTTCTACGAGC	300680
indivBCE038_GGAGGTTTCTGTCTGG	257374
indivBCE039_GGAGGTTTGGCCTAAG	241980
indivBCE040_GGAGGTTTAACCCTTG	251664
indivBCE041_GGAGGTTTCTGGTGCA	232090
indivBCE042_GGAGGTTTAATTCCCA	270042
indivBCE043_GGAGGTTTTTAAGCGT	248786
indivBCE044_GGAGGTTTGTCTCCAA	238988
indivBCE045_GGAGGTTTGTTGTCAT	198466
indivBCE046_GGAGGTTTAAATCGTT	262234
indivBCE047_GGAGGTTTGAAGGCTT	248992
indivBCE048_GGAGGTTTCACGGACT	239362
indivBCE049_GGAGGTTTTCGAAGCT	277724
indivBCE050_GGAGGTTTGGTTTCTC	229360
indivBCE051_GGAGGTTTGGGCCAAT	243944
indivBCE052_GGAGGTTTAAATGTCG	235074
indivBCE053_GGAGGTTTATATGCAT	171912
indivBCE054_GGAGGTTTACGGTAGC	238892
indivBCE055_GGAGGTTTAGAAGTTA	255292
indivBCE056_GGAGGTTTCAATACTT	232978
indivBCE057_GGAGGTTTATCCCACG	253432
indivBCE058_GGAGGTTTACCTTCTT	220786
indivBCE059_GGAGGTTTGTACACTC	237858
indivBCE060_GGAGGTTTGCAACCTG	248284
indivBCE061_GGAGGTTTTCGGTTTA	136328
indivBCE062_GGAGGTTTCGTCAGCA	269868
indivBCE063_GGAGGTTTTTCCGAGT	278922
indivBCE064_GGAGGTTTCCCTTCAG	286388
indivBCE065_GGAGGTTTAGTGATGC	121370
indivBCE066_GGAGGTTTCACAGTTT	274048
indivBCE067_GGAGGTTTGCCAAGAT	285918
indivBCE68_GGAGGTTTATGTTGGC	284568
indivBCE69_GGAGGTTTTGATAACA	312756
indivBCE70_GGAGGTTTGAGCGGTA	239818
indivBCE71_GGAGGTTTGGGAACCT	217316
indivBCE72_GGAGGTTTGGAAACAG	186962
indivBCE73_GGAGGTTTGAATGCAA	274894
indivBCE74_GGAGGTTTATAACGAA	292366
indivBCE075_GGAGGTTTATGACCGA	302258
indivBCE076_GGAGGTTTCATACATT	254478
indivBCE077_GGAGGTTTTCCTTATT	244496
indivBCE078_GGAGGTTTTCACGTTT	268394
indivBCE79_GGAGGTTTAAATCAGA	264240
indivBCE080_GGAGGTTTGACAAAGG	267970
indivBCE81_GGAGGTTTGCTTTGGC	177800
indivNA_GGAGGTTTCAGACCAT	17950
indivNA_GGAGGTTTCGGGCTTT	56
indivNA_GGAGGTTTTCCTAGAA	62
indivNA_GGAGGTTTGATTTACC	66
indivNA_GGAGGTTTTAGAAATG	48
indivNA_GGAGGTTTATATACCT	74
indivNA_GGAGGTTTTTGAGGGT	124
indivNA_GGAGGTTTCGAGTCTG	62
indivNA_GGAGGTTTCTTCGATT	110
indivNA_GGAGGTTTAGCGCCTT	112
indivNA_GGAGGTTTCCCGAATG	136
indivNA_GGAGGTTTCTCGCGTA	104
indivNA_GGAGGTTTACGTATAC	154
indivNA_GGAGGTTTGACAACTT	54
indivNA_GGAGGTTTTTGCATAT	42
indivBCE082_AACGCCAAATGCGGAT	32426
indivBCE083_AACGCCAAACTTCAAT	196
indivBCE084_AACGCCAAACGCAGAG	327058
indivBCE085_AACGCCAATGCGTATC	339820
indivBCE086_AACGCCAACGAACGTA	346050
indivBCE087_AACGCCAAAGGATTCA	336600
indivBCE088_AACGCCAATTATAGCC	318518
indivBCE089_AACGCCAAAGGTTGTG	152
indivBCE090_AACGCCAAGAGGCTGA	295452
indivBCE091_AACGCCAAAACAATCC	369704
indivBCE092_AACGCCAATCGTCATG	247770
indivBCE093_AACGCCAATAGTGGAC	335758
indivBCE094_AACGCCAAAAACTCGA	312886
indivBCE95_AACGCCAATGTGCTCA	284782
indivBCE096_AACGCCAAGGTGACAC	284580
indivBCE097_AACGCCAATTGTGACT	322062
indivBCE098_AACGCCAATTCGGCCT	311054
indivBCE099_AACGCCAAGCAGCTAA	295834
indivBCE100_AACGCCAATTTAACAG	301730
indivBCE101_AACGCCAAGTTTGTTT	324010
indivBCE102_AACGCCAAATTTCCGG	333414
indivBCE103_AACGCCAATGGCTACC	302152
indivBCE104_AACGCCAATAGTCGCA	311402
indivBCE105_AACGCCAATTCCAGAC	309274
indivBCE106_AACGCCAAGTCAATAC	312684
indivBCE107_AACGCCAATACAGCCG	334988
indivBCE108_AACGCCAATGACCAGT	352494
indivBCE109_AACGCCAAGTTACGAT	316766
indivBCE110_AACGCCAATGTGTCCT	335840
indivBCE111_AACGCCAATGGGTCAA	361264
indivBCE112_AACGCCAATTCCGCTC	367186
indivBCE113_AACGCCAAAAACTGGT	327198
indivBCE114_AACGCCAAGTATGAGT	294486
indivBCE115_AACGCCAAGGCATGCT	132698
indivBCE116_AACGCCAAAGGCAACG	177164
indivBCE117_AACGCCAAGGTCATAA	326296
indivBCE118_AACGCCAACTACGAGC	338002
indivBCE119_AACGCCAACTGTCTGG	322636
indivBCE120_AACGCCAAGGCCTAAG	279034
indivBCE121_AACGCCAAAACCCTTG	347096
indivBCE122_AACGCCAACTGGTGCA	339142
indivBCE123_AACGCCAAAATTCCCA	316982
indivBCE124_AACGCCAATTAAGCGT	359566
indivBCE125_AACGCCAAGTCTCCAA	346650
indivBCE126_AACGCCAAGTTGTCAT	350526
indivBCE127_AACGCCAAAAATCGTT	337424
indivBCE128_AACGCCAAGAAGGCTT	383122
indivBCE129_AACGCCAACACGGACT	409670
indivBCE130_AACGCCAATCGAAGCT	359042
indivBCE131_AACGCCAAGGTTTCTC	339036
indivBCE132_AACGCCAAGGGCCAAT	357734
indivBCE133_AACGCCAAAAATGTCG	318698
indivBCE134_AACGCCAAATATGCAT	381030
indivBCE135_AACGCCAAACGGTAGC	302134
indivBCE136_AACGCCAAAGAAGTTA	378462
indivBCE137_AACGCCAACAATACTT	404178
indivBCE138_AACGCCAAATCCCACG	351106
indivBCE139_AACGCCAAACCTTCTT	368824
indivBCE140_AACGCCAAGTACACTC	332664
indivBCE141_AACGCCAAGCAACCTG	344006
indivBCE142_AACGCCAATCGGTTTA	149332
indivBCE143_AACGCCAACGTCAGCA	267606
indivBCE144_AACGCCAATTCCGAGT	337148
indivBCE145_AACGCCAACCCTTCAG	326370
indivBCE146_AACGCCAAAGTGATGC	356920
indivBCE147_AACGCCAACACAGTTT	328854
indivBCE148_AACGCCAAGCCAAGAT	305280
indivBCE149_AACGCCAAATGTTGGC	394034
indivBCE150_AACGCCAATGATAACA	408248
indivBCE151_AACGCCAAGAGCGGTA	381132
indivBCE152_AACGCCAAGGGAACCT	384032
indivBCE153_AACGCCAAGGAAACAG	343762
indivBCE154_AACGCCAAGAATGCAA	320150
indivBCE155_AACGCCAAATAACGAA	351444
indivBCE156_AACGCCAAATGACCGA	363986
indivNA_AACGCCAACATACATT	214
indivBCE157_AACGCCAATCCTTATT	343332
indivBCE158_AACGCCAATCACGTTT	283858
indivBCE159_AACGCCAAAAATCAGA	337896
indivBCE160_AACGCCAAGACAAAGG	282994
indivBCE161_AACGCCAAGCTTTGGC	318710
indivBCE162_AACGCCAACAGACCAT	382012
indivNA_AACGCCAACGGGCTTT	176
indivNA_AACGCCAATCCTAGAA	174
indivNA_AACGCCAAGATTTACC	36
indivNA_AACGCCAATAGAAATG	18
indivNA_AACGCCAAATATACCT	228
indivNA_AACGCCAATTGAGGGT	86
indivNA_AACGCCAACGAGTCTG	58
indivNA_AACGCCAACTTCGATT	108
indivNA_AACGCCAAAGCGCCTT	88
indivNA_AACGCCAACCCGAATG	42
indivNA_AACGCCAACTCGCGTA	72
indivNA_AACGCCAAACGTATAC	236
indivNA_AACGCCAAGACAACTT	92
indivNA_AACGCCAATTGCATAT	110
indivBCE163_GCGCTGATATGCGGAT	238236
indivBCE164_GCGCTGATACTTCAAT	226914
indivBCE165_GCGCTGATACGCAGAG	217060
indivBCE166_GCGCTGATTGCGTATC	240914
indivBCE167_GCGCTGATCGAACGTA	150784
indivBCE168_GCGCTGATAGGATTCA	250240
indivBCE169_GCGCTGATTTATAGCC	260016
indivBCE170_GCGCTGATAGGTTGTG	206292
indivBCE171_GCGCTGATGAGGCTGA	183016
indivBCE172_GCGCTGATAACAATCC	223074
indivBCE173_GCGCTGATTCGTCATG	197300
indivBCE174_GCGCTGATTAGTGGAC	215422
indivBCE175_GCGCTGATAAACTCGA	282980
indivBCE176_GCGCTGATTGTGCTCA	255382
indivBCE177_GCGCTGATGGTGACAC	222276
indivBCE178_GCGCTGATTTGTGACT	221322
indivBCE179_GCGCTGATTTCGGCCT	233754
indivBCE180_GCGCTGATGCAGCTAA	250556
indivBCE181_GCGCTGATTTTAACAG	229820
indivBCE182_GCGCTGATGTTTGTTT	218146
indivBCE183_GCGCTGATATTTCCGG	235388
indivBCE184_GCGCTGATTGGCTACC	214130
indivBCE185_GCGCTGATTAGTCGCA	8796
indivBCE186_GCGCTGATTTCCAGAC	207818
indivBCE187_GCGCTGATGTCAATAC	260110
indivBCE188_GCGCTGATTACAGCCG	233544
indivBCE189_GCGCTGATTGACCAGT	206124
indivBCE190_GCGCTGATGTTACGAT	187232
indivBCE191_GCGCTGATTGTGTCCT	213696
indivBCE192_GCGCTGATTGGGTCAA	150102
indivBCE193_GCGCTGATTTCCGCTC	226234
indivBCE194_GCGCTGATAAACTGGT	231822
indivBCE195_GCGCTGATGTATGAGT	197558
indivBCE196_GCGCTGATGGCATGCT	102446
indivBCE197_GCGCTGATAGGCAACG	135858
indivBCE198_GCGCTGATGGTCATAA	160952
indivBCE199_GCGCTGATCTACGAGC	266820
indivBCE200_GCGCTGATCTGTCTGG	240352
indivBCE201_GCGCTGATGGCCTAAG	228500
indivBCE202_GCGCTGATAACCCTTG	228744
indivNA_GCGCTGATCTGGTGCA	190
indivBCE203_GCGCTGATAATTCCCA	259576
indivBCE204_GCGCTGATTTAAGCGT	245894
indivBCE205_GCGCTGATGTCTCCAA	237954
indivBCE206_GCGCTGATGTTGTCAT	224536
indivBCE207_GCGCTGATAAATCGTT	252872
indivBCE208_GCGCTGATGAAGGCTT	197080
indivBCE209_GCGCTGATCACGGACT	171622
indivBCE210_GCGCTGATTCGAAGCT	200604
indivBCE211_GCGCTGATGGTTTCTC	172066
indivBCE212_GCGCTGATGGGCCAAT	176372
indivBCE213_GCGCTGATAAATGTCG	177334
indivBCE214_GCGCTGATATATGCAT	184630
indivBCE215_GCGCTGATACGGTAGC	198896
indivBCE216_GCGCTGATAGAAGTTA	173340
indivBCE217_GCGCTGATCAATACTT	200706
indivBCE218_GCGCTGATATCCCACG	178124
indivBCE219_GCGCTGATACCTTCTT	191356
indivBCE220_GCGCTGATGTACACTC	187686
indivBCE221_GCGCTGATGCAACCTG	23660
indivBCE222_GCGCTGATTCGGTTTA	142262
indivBCE223_GCGCTGATCGTCAGCA	294544
indivBCE224_GCGCTGATTTCCGAGT	254306
indivBCE225_GCGCTGATCCCTTCAG	286040
indivBCE226_GCGCTGATAGTGATGC	253508
indivBCE227_GCGCTGATCACAGTTT	296802
indivBCE228_GCGCTGATGCCAAGAT	232386
indivBCE229_GCGCTGATATGTTGGC	226214
indivBCE230_GCGCTGATTGATAACA	264292
indivBCE231_GCGCTGATGAGCGGTA	240080
indivBCE232_GCGCTGATGGGAACCT	240728
indivBCE233_GCGCTGATGGAAACAG	212960
indivBCE234_GCGCTGATGAATGCAA	299944
indivBCE235_GCGCTGATATAACGAA	278534
indivBCE236_GCGCTGATATGACCGA	246242
indivBCE237_GCGCTGATCATACATT	269042
indivBCE238_GCGCTGATTCCTTATT	227026
indivBCE239_GCGCTGATTCACGTTT	226894
indivBCE240_GCGCTGATAAATCAGA	295948
indivBCE241_GCGCTGATGACAAAGG	3982
indivBCE242_GCGCTGATGCTTTGGC	149354
indivNA_GCGCTGATCAGACCAT	228066
indivNA_GCGCTGATCGGGCTTT	36
indivNA_GCGCTGATTCCTAGAA	40
indivNA_GCGCTGATGATTTACC	74
indivNA_GCGCTGATTAGAAATG	54
indivNA_GCGCTGATATATACCT	56
indivNA_GCGCTGATTTGAGGGT	90
indivNA_GCGCTGATCGAGTCTG	30
indivNA_GCGCTGATCTTCGATT	64
indivNA_GCGCTGATAGCGCCTT	32
indivNA_GCGCTGATCCCGAATG	60
indivNA_GCGCTGATCTCGCGTA	34
indivNA_GCGCTGATACGTATAC	104
indivNA_GCGCTGATGACAACTT	66
indivNA_GCGCTGATTTGCATAT	122
indivBCE244_CCTATTTAATGCGGAT	253046
indivBCE245_CCTATTTAACTTCAAT	232850
indivBCE246_CCTATTTAACGCAGAG	229448
indivBCE247_CCTATTTATGCGTATC	199184
indivBCE248_CCTATTTACGAACGTA	206218
indivBCE249_CCTATTTAAGGATTCA	247608
indivBCE250_CCTATTTATTATAGCC	290048
indivBCE251_CCTATTTAAGGTTGTG	232138
indivBCE252_CCTATTTAGAGGCTGA	266238
indivBCE253_CCTATTTAAACAATCC	304274
indivBCE254_CCTATTTATCGTCATG	215256
indivBCE255_CCTATTTATAGTGGAC	194120
indivBCE256_CCTATTTAAAACTCGA	251896
indivBCE257_CCTATTTATGTGCTCA	193994
indivBCE258_CCTATTTAGGTGACAC	244644
indivBCE259_CCTATTTATTGTGACT	261384
indivBCE260_CCTATTTATTCGGCCT	237498
indivNA_CCTATTTAGCAGCTAA	1638
indivBCE261_CCTATTTATTTAACAG	256484
indivBCE262_CCTATTTAGTTTGTTT	227884
indivBCE263_CCTATTTAATTTCCGG	194226
indivBCE264_CCTATTTATGGCTACC	249018
indivBCE265_CCTATTTATAGTCGCA	247528
indivBCE266_CCTATTTATTCCAGAC	230050
indivBCE267_CCTATTTAGTCAATAC	276476
indivBCE268_CCTATTTATACAGCCG	280874
indivBCE269_CCTATTTATGACCAGT	294458
indivBCE270_CCTATTTAGTTACGAT	251212
indivBCE271_CCTATTTATGTGTCCT	297668
indivBCE272_CCTATTTATGGGTCAA	273214
indivBCE273_CCTATTTATTCCGCTC	299950
indivBCE274_CCTATTTAAAACTGGT	271972
indivBCE275_CCTATTTAGTATGAGT	273060
indivBCE276_CCTATTTAGGCATGCT	61986
indivBCE277_CCTATTTAAGGCAACG	200922
indivBCE278_CCTATTTAGGTCATAA	164812
indivBCE279_CCTATTTACTACGAGC	279832
indivBCE280_CCTATTTACTGTCTGG	275854
indivBCE281_CCTATTTAGGCCTAAG	266300
indivBCE282_CCTATTTAAACCCTTG	300396
indivBCE283_CCTATTTACTGGTGCA	243426
indivBCE284_CCTATTTAAATTCCCA	295024
indivBCE285_CCTATTTATTAAGCGT	308756
indivBCE286_CCTATTTAGTCTCCAA	276088
indivBCE287_CCTATTTAGTTGTCAT	290228
indivBCE288_CCTATTTAAAATCGTT	291164
indivBCE289_CCTATTTAGAAGGCTT	276212
indivBCE290_CCTATTTACACGGACT	243832
indivBCE291_CCTATTTATCGAAGCT	288272
indivBCE292_CCTATTTAGGTTTCTC	85662
indivBCE293_CCTATTTAGGGCCAAT	307738
indivBCE294_CCTATTTAAAATGTCG	296866
indivBCE295_CCTATTTAATATGCAT	289150
indivBCE296_CCTATTTAACGGTAGC	324024
indivBCE297_CCTATTTAAGAAGTTA	297264
indivBCE298_CCTATTTACAATACTT	307886
indivBCE299_CCTATTTAATCCCACG	289410
indivBCE300_CCTATTTAACCTTCTT	325640
indivBCE301_CCTATTTAGTACACTC	303804
indivBCE302_CCTATTTAGCAACCTG	252376
indivBCE303_CCTATTTATCGGTTTA	119698
indivBCE304_CCTATTTACGTCAGCA	297324
indivBCE305_CCTATTTATTCCGAGT	283936
indivBCE306_CCTATTTACCCTTCAG	277434
indivBCE307_CCTATTTAAGTGATGC	274714
indivBCE308_CCTATTTACACAGTTT	306320
indivBCE309_CCTATTTAGCCAAGAT	327114
indivBCE310_CCTATTTAATGTTGGC	291244
indivBCE311_CCTATTTATGATAACA	295016
indivBCE312_CCTATTTAGAGCGGTA	270148
indivBCE313_CCTATTTAGGGAACCT	272820
indivBCE314_CCTATTTAGGAAACAG	256600
indivBCE315_CCTATTTAGAATGCAA	314232
indivBCE316_CCTATTTAATAACGAA	307990
indivBCE317_CCTATTTAATGACCGA	285990
indivBCE318_CCTATTTACATACATT	320250
indivBCE319_CCTATTTATCCTTATT	299838
indivBCE320_CCTATTTATCACGTTT	273054
indivBCE321_CCTATTTAAAATCAGA	320172
indivBCE322_CCTATTTAGACAAAGG	268104
indivBCE323_CCTATTTAGCTTTGGC	270710
indivBCE324_CCTATTTACAGACCAT	262300
indivBCE325_CCTATTTACGGGCTTT	280944
indivBCE326_CCTATTTATCCTAGAA	32
indivBCE327_CCTATTTAGATTTACC	347484
indivBCE328_CCTATTTATAGAAATG	305102
indivBCE329_CCTATTTAATATACCT	294396
indivBCE330_CCTATTTATTGAGGGT	289510
indivBCE331_CCTATTTACGAGTCTG	272072
indivBCE332_CCTATTTACTTCGATT	282962
indivNA_CCTATTTAAGCGCCTT	70
indivBCE333_CCTATTTACCCGAATG	285086
indivBCE334_CCTATTTACTCGCGTA	295502
indivBCE335_CCTATTTAACGTATAC	295978
indivBCE336_CCTATTTAGACAACTT	307210
indivBCE337_CCTATTTATTGCATAT	54
indivBCE338_CCGAGATCATGCGGAT	220294
indivBCE339_CCGAGATCACTTCAAT	261368
indivBCE40_CCGAGATCACGCAGAG	254678
indivBCE341_CCGAGATCTGCGTATC	254770
indivBCE342_CCGAGATCCGAACGTA	277616
indivBCE343_CCGAGATCAGGATTCA	304408
indivBCE344_CCGAGATCTTATAGCC	312050
indivBCE345_CCGAGATCAGGTTGTG	264784
indivBCE346_CCGAGATCGAGGCTGA	293032
indivBCE347_CCGAGATCAACAATCC	256898
indivBCE348_CCGAGATCTCGTCATG	203238
indivBCE349_CCGAGATCTAGTGGAC	210154
indivBCE350_CCGAGATCAAACTCGA	130816
indivBCE351_CCGAGATCTGTGCTCA	209184
indivBCE352_CCGAGATCGGTGACAC	215338
indivBCE353_CCGAGATCTTGTGACT	256794
indivBCE354_CCGAGATCTTCGGCCT	222196
indivBCE355_CCGAGATCGCAGCTAA	273200
indivBCE356_CCGAGATCTTTAACAG	251272
indivBCE357_CCGAGATCGTTTGTTT	262672
indivBCE358_CCGAGATCATTTCCGG	244766
indivBCE359_CCGAGATCTGGCTACC	2428
indivBCE360_CCGAGATCTAGTCGCA	250210
indivBCE361_CCGAGATCTTCCAGAC	230086
indivBCE362_CCGAGATCGTCAATAC	217174
indivBCE363_CCGAGATCTACAGCCG	196534
indivBCE364_CCGAGATCTGACCAGT	221400
indivBCE365_CCGAGATCGTTACGAT	234268
indivBCE366_CCGAGATCTGTGTCCT	243524
indivBCE367_CCGAGATCTGGGTCAA	257316
indivBCE368_CCGAGATCTTCCGCTC	279266
indivBCE369_CCGAGATCAAACTGGT	281258
indivBCE370_CCGAGATCGTATGAGT	281676
indivNA_CCGAGATCGGCATGCT	1342
indivBCE371_CCGAGATCAGGCAACG	208994
indivBCE372_CCGAGATCGGTCATAA	227878
indivBCE373_CCGAGATCCTACGAGC	210332
indivBCE374_CCGAGATCCTGTCTGG	262654
indivBCE375_CCGAGATCGGCCTAAG	203772
indivBCE376_CCGAGATCAACCCTTG	264140
indivBCE377_CCGAGATCCTGGTGCA	251816
indivBCE378_CCGAGATCAATTCCCA	223266
indivBCE379_CCGAGATCTTAAGCGT	277402
indivBCE380_CCGAGATCGTCTCCAA	272456
indivBCE381_CCGAGATCGTTGTCAT	276534
indivNA_CCGAGATCAAATCGTT	128
indivBCE382_CCGAGATCGAAGGCTT	232754
indivBCE383_CCGAGATCCACGGACT	149294
indivBCE384_CCGAGATCTCGAAGCT	134442
indivBCE385_CCGAGATCGGTTTCTC	18810
indivBCE386_CCGAGATCGGGCCAAT	204694
indivBCE387_CCGAGATCAAATGTCG	213276
indivBCE388_CCGAGATCATATGCAT	212136
indivBCE389_CCGAGATCACGGTAGC	206388
indivBCE390_CCGAGATCAGAAGTTA	239828
indivBCE391_CCGAGATCCAATACTT	229580
indivBCE392_CCGAGATCATCCCACG	209438
indivBCE393_CCGAGATCACCTTCTT	193950
indivBCE394_CCGAGATCGTACACTC	160012
indivBCE395_CCGAGATCGCAACCTG	216716
indivBCE396_CCGAGATCTCGGTTTA	40762
indivBCE397_CCGAGATCCGTCAGCA	214882
indivBCE398_CCGAGATCTTCCGAGT	233838
indivBCE399_CCGAGATCCCCTTCAG	221876
indivBCE400_CCGAGATCAGTGATGC	241308
indivNA_CCGAGATCCACAGTTT	1020
indivNA_CCGAGATCGCCAAGAT	84
indivBCE401_CCGAGATCATGTTGGC	237060
indivBCE402_CCGAGATCTGATAACA	210522
indivBCE403_CCGAGATCGAGCGGTA	225966
indivBCE404_CCGAGATCGGGAACCT	217694
indivBCE405_CCGAGATCGGAAACAG	209930
indivBCE406_CCGAGATCGAATGCAA	258758
indivBCE407_CCGAGATCATAACGAA	255018
indivBCE408_CCGAGATCATGACCGA	277112
indivBCE409_CCGAGATCCATACATT	272398
indivBCE410_CCGAGATCTCCTTATT	249670
indivBCE411_CCGAGATCTCACGTTT	238992
indivBCE412_CCGAGATCAAATCAGA	273486
indivBCE413_CCGAGATCGACAAAGG	269788
indivBCE414_CCGAGATCGCTTTGGC	266612
indivBCE415_CCGAGATCCAGACCAT	267454
indivBCE416_CCGAGATCCGGGCTTT	186308
indivNA_CCGAGATCTCCTAGAA	9166
indivBCE417_CCGAGATCGATTTACC	207678
indivNA_CCGAGATCTAGAAATG	74
indivBCE419_CCGAGATCATATACCT	242000
indivBCE429_CCGAGATCTTGAGGGT	233756
indivBCE421_CCGAGATCCGAGTCTG	227750
indivBCE422_CCGAGATCCTTCGATT	190300
indivBCE423_CCGAGATCAGCGCCTT	211208
indivBCE424_CCGAGATCCCCGAATG	227288
indivBCE425_CCGAGATCCTCGCGTA	111546
indivBCE426_CCGAGATCACGTATAC	226936
indivBCE427_CCGAGATCGACAACTT	197022
indivBCE428_CCGAGATCTTGCATAT	301472
indivBCE429_ATTATTCGATGCGGAT	283234
indivBCE430_ATTATTCGACTTCAAT	259348
indivBCE431_ATTATTCGACGCAGAG	218960
indivBCE432_ATTATTCGTGCGTATC	232014
indivBCE433_ATTATTCGCGAACGTA	211224
indivBCE434_ATTATTCGAGGATTCA	73252
indivNA_ATTATTCGTTATAGCC	164
indivBCE435_ATTATTCGAGGTTGTG	258730
indivBCE436_ATTATTCGGAGGCTGA	255440
indivBCE437_ATTATTCGAACAATCC	259478
indivBCE438_ATTATTCGTCGTCATG	224096
indivBCE439_ATTATTCGTAGTGGAC	277102
indivBCE440_ATTATTCGAAACTCGA	278918
indivBCE441_ATTATTCGTGTGCTCA	213616
indivBCE442_ATTATTCGGGTGACAC	202478
indivBCE443_ATTATTCGTTGTGACT	204610
indivBCE444_ATTATTCGTTCGGCCT	229806
indivNA_ATTATTCGGCAGCTAA	100
indivBCE446_ATTATTCGTTTAACAG	206350
indivBCE447_ATTATTCGGTTTGTTT	218166
indivBCE448_ATTATTCGATTTCCGG	105376
indivBCE449_ATTATTCGTGGCTACC	194360
indivBCE450_ATTATTCGTAGTCGCA	221092
indivBCE451_ATTATTCGTTCCAGAC	197586
indivBCE452_ATTATTCGGTCAATAC	292768
indivBCE453_ATTATTCGTACAGCCG	244628
indivBCE454_ATTATTCGTGACCAGT	296246
indivBCE455_ATTATTCGGTTACGAT	299004
indivBCE456_ATTATTCGTGTGTCCT	150910
indivBCE457_ATTATTCGTGGGTCAA	275976
indivBCE458_ATTATTCGTTCCGCTC	292902
indivBCE459_ATTATTCGAAACTGGT	278586
indivBCE460_ATTATTCGGTATGAGT	317716
indivBCE461_ATTATTCGGGCATGCT	217560
indivBCE462_ATTATTCGAGGCAACG	239386
indivBCE463_ATTATTCGGGTCATAA	285852
indivBCE464_ATTATTCGCTACGAGC	265996
indivBCE465_ATTATTCGCTGTCTGG	243016
indivBCE466_ATTATTCGGGCCTAAG	194468
indivBCE467_ATTATTCGAACCCTTG	235196
indivBCE468_ATTATTCGCTGGTGCA	231254
indivBCE469_ATTATTCGAATTCCCA	181630
indivBCE470_ATTATTCGTTAAGCGT	244120
indivBCE471_ATTATTCGGTCTCCAA	262018
indivBCE472_ATTATTCGGTTGTCAT	236042
indivBCE473_ATTATTCGAAATCGTT	278016
indivBCE474_ATTATTCGGAAGGCTT	219706
indivBCE475_ATTATTCGCACGGACT	280510
indivNA_ATTATTCGTCGAAGCT	68
indivBCE477_ATTATTCGGGTTTCTC	255030
indivBCE478_ATTATTCGGGGCCAAT	227700
indivBCE479_ATTATTCGAAATGTCG	255072
indivBCE480_ATTATTCGATATGCAT	284766
indivBCE481_ATTATTCGACGGTAGC	275596
indivBCE482_ATTATTCGAGAAGTTA	287254
indivBCE483_ATTATTCGCAATACTT	126
indivBCE484_ATTATTCGATCCCACG	258438
indivBCE485_ATTATTCGACCTTCTT	298976
indivBCE486_ATTATTCGGTACACTC	276984
indivBCE487_ATTATTCGGCAACCTG	99064
indivBCE488_ATTATTCGTCGGTTTA	111856
indivBCE489_ATTATTCGCGTCAGCA	202656
indivBCE490_ATTATTCGTTCCGAGT	281724
indivBCE491_ATTATTCGCCCTTCAG	143742
indivBCE492_ATTATTCGAGTGATGC	257380
indivBCE493_ATTATTCGCACAGTTT	235486
indivBCE494_ATTATTCGGCCAAGAT	197174
indivBCE495_ATTATTCGATGTTGGC	123560
indivBCE496_ATTATTCGTGATAACA	169538
indivBCE497_ATTATTCGGAGCGGTA	267124
indivBCE498_ATTATTCGGGGAACCT	52228
indivBCE499_ATTATTCGGGAAACAG	269842
indivBCE500_ATTATTCGGAATGCAA	193886
indivBCE501_ATTATTCGATAACGAA	235148
indivBCE502_ATTATTCGATGACCGA	241958
indivBCE503_ATTATTCGCATACATT	256222
indivBCE504_ATTATTCGTCCTTATT	265528
indivBCE505_ATTATTCGTCACGTTT	275516
indivBCE506_ATTATTCGAAATCAGA	256028
indivBCE507_ATTATTCGGACAAAGG	238740
indivBCE508_ATTATTCGGCTTTGGC	193856
indivBCE509_ATTATTCGCAGACCAT	265470
indivBCE510_ATTATTCGCGGGCTTT	258492
indivBCE511_ATTATTCGTCCTAGAA	274926
indivBCE512_ATTATTCGGATTTACC	323518
indivBCE513_ATTATTCGTAGAAATG	272296
indivBCE514_ATTATTCGATATACCT	253984
indivBCE515_ATTATTCGTTGAGGGT	269952
indivBCE516_ATTATTCGCGAGTCTG	236406
indivBCE517_ATTATTCGCTTCGATT	256420
indivBCE518_ATTATTCGAGCGCCTT	259382
indivBCE519_ATTATTCGCCCGAATG	271826
indivBCE520_ATTATTCGCTCGCGTA	131172
indivBCE521_ATTATTCGACGTATAC	238672
indivBCE522_ATTATTCGGACAACTT	273174
indivBCE525_ATTATTCGTTGCATAT	27940
indivBCE527_CATGCTGCATGCGGAT	4016
indivBCE527_CATGCTGCACTTCAAT	197698
indivBCE529_CATGCTGCACGCAGAG	161186
indivBCE530_CATGCTGCTGCGTATC	169188
indivBCE531_CATGCTGCCGAACGTA	239180
indivBCE532_CATGCTGCAGGATTCA	248808
indivBCE533_CATGCTGCTTATAGCC	194530
indivBCE534_CATGCTGCAGGTTGTG	97406
indivBCE535_CATGCTGCGAGGCTGA	277474
indivBCE536_CATGCTGCAACAATCC	243454
indivBCE537_CATGCTGCTCGTCATG	180728
indivBCE538_CATGCTGCTAGTGGAC	215366
indivBCE540_CATGCTGCAAACTCGA	208204
indivBCE541_CATGCTGCTGTGCTCA	195250
indivBCE542_CATGCTGCGGTGACAC	210696
indivBCE543_CATGCTGCTTGTGACT	241286
indivBCE544_CATGCTGCTTCGGCCT	228470
indivBCE545_CATGCTGCGCAGCTAA	240136
indivBCE546_CATGCTGCTTTAACAG	201330
indivBCE547_CATGCTGCGTTTGTTT	246952
indivBCE548_CATGCTGCATTTCCGG	216728
indivBCE549_CATGCTGCTGGCTACC	195324
indivBCE550_CATGCTGCTAGTCGCA	251214
indivNA_CATGCTGCTTCCAGAC	1046
indivBCE551_CATGCTGCGTCAATAC	221934
indivBCE552_CATGCTGCTACAGCCG	211860
indivBCE553_CATGCTGCTGACCAGT	185730
indivBCE554_CATGCTGCGTTACGAT	240276
indivBCE555_CATGCTGCTGTGTCCT	249616
indivBCE556_CATGCTGCTGGGTCAA	237386
indivBCE557_CATGCTGCTTCCGCTC	235290
indivBCE558_CATGCTGCAAACTGGT	241436
indivBCE559_CATGCTGCGTATGAGT	242170
indivBCE560_CATGCTGCGGCATGCT	172990
indivBCE561_CATGCTGCAGGCAACG	180748
indivBCE562_CATGCTGCGGTCATAA	190052
indivBCE563_CATGCTGCCTACGAGC	216898
indivBCE564_CATGCTGCCTGTCTGG	211244
indivBCE565_CATGCTGCGGCCTAAG	185126
indivBCE566_CATGCTGCAACCCTTG	231888
indivBCE568_CATGCTGCCTGGTGCA	229200
indivBCE569_CATGCTGCAATTCCCA	249960
indivBCE570_CATGCTGCTTAAGCGT	217306
indivBCE571_CATGCTGCGTCTCCAA	205598
indivBCE572_CATGCTGCGTTGTCAT	211010
indivBCE573_CATGCTGCAAATCGTT	222364
indivBCE574_CATGCTGCGAAGGCTT	202898
indivBCE575_CATGCTGCCACGGACT	116620
indivBCE576_CATGCTGCTCGAAGCT	245504
indivBCE577_CATGCTGCGGTTTCTC	196362
indivBCE578_CATGCTGCGGGCCAAT	118980
indivBCE579_CATGCTGCAAATGTCG	220604
indivBCE580_CATGCTGCATATGCAT	252020
indivBCE581_CATGCTGCACGGTAGC	226842
indivBCE582_CATGCTGCAGAAGTTA	226178
indivBCE583_CATGCTGCCAATACTT	155016
indivBCE584_CATGCTGCATCCCACG	195754
indivBCE585_CATGCTGCACCTTCTT	239400
indivBCE586_CATGCTGCGTACACTC	136524
indivBCE587_CATGCTGCGCAACCTG	89834
indivBCE588_CATGCTGCTCGGTTTA	71384
indivBCE589_CATGCTGCCGTCAGCA	222280
indivNA_CATGCTGCTTCCGAGT	400
indivBCE591_CATGCTGCCCCTTCAG	108490
indivBCE592_CATGCTGCAGTGATGC	150282
indivBCE593_CATGCTGCCACAGTTT	125954
indivBCE594_CATGCTGCGCCAAGAT	242652
indivBCE595_CATGCTGCATGTTGGC	257372
indivBCE596_CATGCTGCTGATAACA	200824
indivBCE597_CATGCTGCGAGCGGTA	210864
indivBCE598_CATGCTGCGGGAACCT	201362
indivBCE599_CATGCTGCGGAAACAG	152612
indivBCE600_CATGCTGCGAATGCAA	187544
indivBCE601_CATGCTGCATAACGAA	183390
indivBCE602_CATGCTGCATGACCGA	212014
indivBCE603_CATGCTGCCATACATT	240334
indivBCE604_CATGCTGCTCCTTATT	250016
indivBCE606_CATGCTGCTCACGTTT	250502
indivBCE607_CATGCTGCAAATCAGA	111528
indivBCE609_CATGCTGCGACAAAGG	199080
indivBCE610_CATGCTGCGCTTTGGC	185616
indivBCE611_CATGCTGCCAGACCAT	139228
indivBCE612_CATGCTGCCGGGCTTT	170010
indivBCE613_CATGCTGCTCCTAGAA	188818
indivBCE614_CATGCTGCGATTTACC	218556
indivBCE615_CATGCTGCTAGAAATG	249390
indivBCE616_CATGCTGCATATACCT	234900
indivBCE617_CATGCTGCTTGAGGGT	212170
indivBCE618_CATGCTGCCGAGTCTG	236788
indivBCE619_CATGCTGCCTTCGATT	219536
indivBCE620_CATGCTGCAGCGCCTT	185668
indivBCE621_CATGCTGCCCCGAATG	213664
indivBCE622_CATGCTGCCTCGCGTA	220700
indivBCE623_CATGCTGCACGTATAC	198400
indivBCE624_CATGCTGCGACAACTT	115964
indivBCE625_CATGCTGCTTGCATAT	234526
indivBCE626_TAGATCAAATGCGGAT	106656
indivBCE627_TAGATCAAACTTCAAT	180242
indivBCE628_TAGATCAAACGCAGAG	181016
indivBCE629_TAGATCAATGCGTATC	160152
indivBCE630_TAGATCAACGAACGTA	182256
indivBCE631_TAGATCAAAGGATTCA	188962
indivBCE632_TAGATCAATTATAGCC	171180
indivBCE633_TAGATCAAAGGTTGTG	132746
indivBCE634_TAGATCAAGAGGCTGA	189168
indivBCE635_TAGATCAAAACAATCC	179400
indivBCE636_TAGATCAATCGTCATG	181326
indivBCE637_TAGATCAATAGTGGAC	165736
indivBCE638_TAGATCAAAAACTCGA	179928
indivBCE639_TAGATCAATGTGCTCA	196512
indivBCE640_TAGATCAAGGTGACAC	170004
indivBCE641_TAGATCAATTGTGACT	167066
indivBCE642_TAGATCAATTCGGCCT	136294
indivBCE643_TAGATCAAGCAGCTAA	170896
indivBCE644_TAGATCAATTTAACAG	183336
indivBCE645_TAGATCAAGTTTGTTT	173488
indivBCE646_TAGATCAAATTTCCGG	158214
indivBCE647_TAGATCAATGGCTACC	177542
indivBCE648_TAGATCAATAGTCGCA	169472
indivBCE649_TAGATCAATTCCAGAC	169524
indivBCE650_TAGATCAAGTCAATAC	191480
indivBCE651_TAGATCAATACAGCCG	188728
indivBCE652_TAGATCAATGACCAGT	191624
indivBCE653_TAGATCAAGTTACGAT	125892
indivBCE654_TAGATCAATGTGTCCT	191338
indivBCE655_TAGATCAATGGGTCAA	190172
indivBCE656_TAGATCAATTCCGCTC	208472
indivBCE657_TAGATCAAAAACTGGT	139298
indivBCE658_TAGATCAAGTATGAGT	197248
indivBCE659_TAGATCAAGGCATGCT	150418
indivBCE660_TAGATCAAAGGCAACG	157734
indivBCE661_TAGATCAAGGTCATAA	187108
indivBCE662_TAGATCAACTACGAGC	190264
indivBCE663_TAGATCAACTGTCTGG	197936
indivBCE664_TAGATCAAGGCCTAAG	189172
indivBCE665_TAGATCAAAACCCTTG	196988
indivBCE666_TAGATCAACTGGTGCA	204192
indivBCE667_TAGATCAAAATTCCCA	176428
indivBCE668_TAGATCAATTAAGCGT	209906
indivBCE669_TAGATCAAGTCTCCAA	206694
indivBCE670_TAGATCAAGTTGTCAT	216166
indivBCE671_TAGATCAAAAATCGTT	207108
indivBCE672_TAGATCAAGAAGGCTT	210754
indivBCE673_TAGATCAACACGGACT	199940
indivBCE674_TAGATCAATCGAAGCT	184622
indivBCE675_TAGATCAAGGTTTCTC	214212
indivBCE676_TAGATCAAGGGCCAAT	183040
indivBCE677_TAGATCAAAAATGTCG	207178
indivBCE678_TAGATCAAATATGCAT	237358
indivBCE679_TAGATCAAACGGTAGC	219004
indivBCE680_TAGATCAAAGAAGTTA	231696
indivBCE681_TAGATCAACAATACTT	230396
indivBCE682_TAGATCAAATCCCACG	214504
indivBCE683_TAGATCAAACCTTCTT	223440
indivBCE684_TAGATCAAGTACACTC	216892
indivBCE685_TAGATCAAGCAACCTG	222784
indivBCE686_TAGATCAATCGGTTTA	119242
indivBCE687_TAGATCAACGTCAGCA	232630
indivBCE688_TAGATCAATTCCGAGT	224940
indivBCE689_TAGATCAACCCTTCAG	240876
indivBCE690_TAGATCAAAGTGATGC	223358
indivBCE691_TAGATCAACACAGTTT	271596
indivBCE692_TAGATCAAGCCAAGAT	247846
indivBCE693_TAGATCAAATGTTGGC	253572
indivBCE694_TAGATCAATGATAACA	256152
indivBCE695_TAGATCAAGAGCGGTA	227854
indivBCE696_TAGATCAAGGGAACCT	247020
indivBCE697_TAGATCAAGGAAACAG	212304
indivBCE698_TAGATCAAGAATGCAA	261740
indivBCE699_TAGATCAAATAACGAA	262116
indivBCE700_TAGATCAAATGACCGA	259804
indivBCE701_TAGATCAACATACATT	274790
indivBCE702_TAGATCAATCCTTATT	244132
indivBCE703_TAGATCAATCACGTTT	262854
indivBCE704_TAGATCAAAAATCAGA	266458
indivBCE705_TAGATCAAGACAAAGG	196702
indivBCE706_TAGATCAAGCTTTGGC	228780
indivBCE707_TAGATCAACAGACCAT	239872
indivBCE708_TAGATCAACGGGCTTT	257496
indivBCE709_TAGATCAATCCTAGAA	246238
indivBCE710_TAGATCAAGATTTACC	757346
indivBCE711_TAGATCAATAGAAATG	503894
indivBCE712_TAGATCAAATATACCT	658988
indivBCE713_TAGATCAATTGAGGGT	598874
indivBCE714_TAGATCAACGAGTCTG	450782
indivBCE715_TAGATCAACTTCGATT	474522
indivBCE716_TAGATCAAAGCGCCTT	522074
indivBCE717_TAGATCAACCCGAATG	560430
indivBCE718_TAGATCAACTCGCGTA	556896
indivBCE719_TAGATCAAACGTATAC	557994
indivBCE720_TAGATCAAGACAACTT	506010
indivBCE721_TAGATCAATTGCATAT	541220
indivBCE722_AATATGACATGCGGAT	144752
indivBCE723_AATATGACACTTCAAT	163836
indivBCE724_AATATGACACGCAGAG	146256
indivBCE523_AATATGACTGCGTATC	51126
indivBCE524_AATATGACCGAACGTA	69292
indivBCE526_AATATGACAGGATTCA	161332
indivBCG001_AATATGACTTATAGCC	151308
indivBCG002_AATATGACAGGTTGTG	195332
indivBCG003_AATATGACGAGGCTGA	179454
indivBCG005_AATATGACAACAATCC	176836
indivBCG006_AATATGACTCGTCATG	166714
indivBCG007_AATATGACTAGTGGAC	172576
indivBCG008_AATATGACAAACTCGA	295740
indivBCG009_AATATGACTGTGCTCA	151178
indivBCG010_AATATGACGGTGACAC	135558
indivBCG011_AATATGACTTGTGACT	11936
indivBCG012_AATATGACTTCGGCCT	158402
indivBCG013_AATATGACGCAGCTAA	126154
indivBCG014_AATATGACTTTAACAG	163648
indivBCG015_AATATGACGTTTGTTT	174910
indivBCG016_AATATGACATTTCCGG	161942
indivBCG017_AATATGACTGGCTACC	209078
indivBCG018_AATATGACTAGTCGCA	169328
indivBCG019_AATATGACTTCCAGAC	169914
indivBCG020_AATATGACGTCAATAC	160210
indivBCG021_AATATGACTACAGCCG	206254
indivBCG022_AATATGACTGACCAGT	196630
indivBCG023_AATATGACGTTACGAT	1098
indivBCG024_AATATGACTGTGTCCT	210612
indivBCG025_AATATGACTGGGTCAA	232606
indivBCG026_AATATGACTTCCGCTC	197178
indivBCG027_AATATGACAAACTGGT	215458
indivBCG028_AATATGACGTATGAGT	147768
indivBCG029_AATATGACGGCATGCT	112648
indivBCG030_AATATGACAGGCAACG	135620
indivBCG031_AATATGACGGTCATAA	127210
indivBCG032_AATATGACCTACGAGC	166670
indivBCG033_AATATGACCTGTCTGG	204208
indivBCG034_AATATGACGGCCTAAG	197202
indivNA_AATATGACAACCCTTG	116
indivBCG036_AATATGACCTGGTGCA	223582
indivBCG037_AATATGACAATTCCCA	153428
indivBCG038_AATATGACTTAAGCGT	130544
indivBCG039_AATATGACGTCTCCAA	199252
indivBCG040_AATATGACGTTGTCAT	143432
indivBCG041_AATATGACAAATCGTT	186190
indivBCG042_AATATGACGAAGGCTT	176886
indivBCG043_AATATGACCACGGACT	130922
indivBCG044_AATATGACTCGAAGCT	223562
indivBCG045_AATATGACGGTTTCTC	226108
indivBCG046_AATATGACGGGCCAAT	129882
indivBCG047_AATATGACAAATGTCG	179466
indivBCG048_AATATGACATATGCAT	169834
indivBCG049_AATATGACACGGTAGC	189672
indivBCG050_AATATGACAGAAGTTA	90870
indivBCG051_AATATGACCAATACTT	118124
indivBCG052_AATATGACATCCCACG	144412
indivBCG053_AATATGACACCTTCTT	101862
indivBCG054_AATATGACGTACACTC	156734
indivBCG055_AATATGACGCAACCTG	127622
indivBCG056_AATATGACTCGGTTTA	49522
indivBCG057_AATATGACCGTCAGCA	142262
indivBCG058_AATATGACTTCCGAGT	52990
indivBCG059_AATATGACCCCTTCAG	128988
indivBCG060_AATATGACAGTGATGC	92492
indivBCG061_AATATGACCACAGTTT	63492
indivBCG062_AATATGACGCCAAGAT	159896
indivBCG063_AATATGACATGTTGGC	136910
indivBCG064_AATATGACTGATAACA	157972
indivBCG065_AATATGACGAGCGGTA	143804
indivBCG066_AATATGACGGGAACCT	124300
indivBCG067_AATATGACGGAAACAG	115846
indivBCG068_AATATGACGAATGCAA	64728
indivBCG069_AATATGACATAACGAA	154318
indivBCG070_AATATGACATGACCGA	60934
indivBCG071_AATATGACCATACATT	188266
indivBCG072_AATATGACTCCTTATT	151542
indivBCG073_AATATGACTCACGTTT	142856
indivBCG074_AATATGACAAATCAGA	131134
indivBCG075_AATATGACGACAAAGG	96966
indivBCG076_AATATGACGCTTTGGC	85300
indivBCG077_AATATGACCAGACCAT	115012
indivBCG078_AATATGACCGGGCTTT	93504
indivBCG079_AATATGACTCCTAGAA	103016
indivBCG081_AATATGACGATTTACC	88618
indivBCG082_AATATGACTAGAAATG	149922
indivBCG083_AATATGACATATACCT	164042
indivBCG084_AATATGACTTGAGGGT	105062
indivBCG085_AATATGACCGAGTCTG	160694
indivBCG086_AATATGACCTTCGATT	78428
indivBCG087_AATATGACAGCGCCTT	240854
indivBCG088_AATATGACCCCGAATG	72636
indivBCG089_AATATGACCTCGCGTA	199584
indivBCG090_AATATGACACGTATAC	154754
indivBCG091_AATATGACGACAACTT	177648
indivBCG092_AATATGACTTGCATAT	103198
indivBCG093_ACGTAAACATGCGGAT	72604
indivBCG094_ACGTAAACACTTCAAT	84518
indivBCG095_ACGTAAACACGCAGAG	19524
indivBCG096_ACGTAAACTGCGTATC	61496
indivBCG097_ACGTAAACCGAACGTA	53462
indivBCG098_ACGTAAACAGGATTCA	78894
indivBCG099_ACGTAAACTTATAGCC	64878
indivBCG100_ACGTAAACAGGTTGTG	92910
indivBCG101_ACGTAAACGAGGCTGA	66872
indivBCG102_ACGTAAACAACAATCC	100920
indivBCG103_ACGTAAACTCGTCATG	84494
indivBCG104_ACGTAAACTAGTGGAC	66390
indivBCG105_ACGTAAACAAACTCGA	108232
indivBCG106_ACGTAAACTGTGCTCA	47240
indivBCG107_ACGTAAACGGTGACAC	32704
indivBCG108_ACGTAAACTTGTGACT	88018
indivBCG109_ACGTAAACTTCGGCCT	119494
indivBCG110_ACGTAAACGCAGCTAA	91830
indivBCG111_ACGTAAACTTTAACAG	105132
indivBCG112_ACGTAAACGTTTGTTT	91726
indivBCG113_ACGTAAACATTTCCGG	73710
indivBCG115_ACGTAAACTGGCTACC	82958
indivBCG116_ACGTAAACTAGTCGCA	85308
indivBCG117_ACGTAAACTTCCAGAC	82692
indivBCG118_ACGTAAACGTCAATAC	83386
indivBCG119_ACGTAAACTACAGCCG	86058
indivBCG120_ACGTAAACTGACCAGT	102776
indivBCG121_ACGTAAACGTTACGAT	104738
indivBCG122_ACGTAAACTGTGTCCT	94088
indivBCG123_ACGTAAACTGGGTCAA	133802
indivBCG124_ACGTAAACTTCCGCTC	132872
indivBCG125_ACGTAAACAAACTGGT	129376
indivBCG126_ACGTAAACGTATGAGT	128736
indivBCG127_ACGTAAACGGCATGCT	35956
indivBCG128_ACGTAAACAGGCAACG	58590
indivBCG129_ACGTAAACGGTCATAA	77752
indivBCG130_ACGTAAACCTACGAGC	95652
indivBCG131_ACGTAAACCTGTCTGG	119978
indivBCG132_ACGTAAACGGCCTAAG	87812
indivBCG133_ACGTAAACAACCCTTG	56910
indivBCG134_ACGTAAACCTGGTGCA	71536
indivBCG135_ACGTAAACAATTCCCA	108640
indivBCG136_ACGTAAACTTAAGCGT	84284
indivNA_ACGTAAACGTCTCCAA	52
indivBCG137_ACGTAAACGTTGTCAT	73630
indivBCG128_ACGTAAACAAATCGTT	85718
indivBCG139_ACGTAAACGAAGGCTT	80512
indivBCG140_ACGTAAACCACGGACT	76020
indivBCG141_ACGTAAACTCGAAGCT	70730
indivBCG142_ACGTAAACGGTTTCTC	101250
indivBCG143_ACGTAAACGGGCCAAT	94412
indivBCG144_ACGTAAACAAATGTCG	60622
indivBCG145_ACGTAAACATATGCAT	107076
indivBCG146_ACGTAAACACGGTAGC	77676
indivBCG148_ACGTAAACAGAAGTTA	101212
indivBCG149_ACGTAAACCAATACTT	57020
indivBCG150_ACGTAAACATCCCACG	67016
indivBCG151_ACGTAAACACCTTCTT	90736
indivBCG152_ACGTAAACGTACACTC	111218
indivBCG153_ACGTAAACGCAACCTG	45350
indivBCG154_ACGTAAACTCGGTTTA	30256
indivBCG155_ACGTAAACCGTCAGCA	79924
indivBCG156_ACGTAAACTTCCGAGT	98890
indivBCG157_ACGTAAACCCCTTCAG	93664
indivBCG158_ACGTAAACAGTGATGC	79052
indivBCG159_ACGTAAACCACAGTTT	107936
indivBCG160_ACGTAAACGCCAAGAT	102164
indivBCG161_ACGTAAACATGTTGGC	100364
indivBCG162_ACGTAAACTGATAACA	96114
indivBCG163_ACGTAAACGAGCGGTA	121574
indivBCG164_ACGTAAACGGGAACCT	94594
indivBCG165_ACGTAAACGGAAACAG	86960
indivBCG166_ACGTAAACGAATGCAA	127376
indivBCG167_ACGTAAACATAACGAA	78956
indivBCG168_ACGTAAACATGACCGA	72176
indivBCG169_ACGTAAACCATACATT	85798
indivNA_ACGTAAACTCCTTATT	2480
indivBCG170_ACGTAAACTCACGTTT	112630
indivBCG171_ACGTAAACAAATCAGA	122114
indivBCG172_ACGTAAACGACAAAGG	100594
indivBCG173_ACGTAAACGCTTTGGC	51570
indivBCG174_ACGTAAACCAGACCAT	62606
indivBCG175_ACGTAAACCGGGCTTT	84068
indivBCG176_ACGTAAACTCCTAGAA	65366
indivBCG177_ACGTAAACGATTTACC	87230
indivBCG178_ACGTAAACTAGAAATG	60158
indivBCG179_ACGTAAACATATACCT	69372
indivBCG180_ACGTAAACTTGAGGGT	117432
indivBCG181_ACGTAAACCGAGTCTG	92034
indivBCG182_ACGTAAACCTTCGATT	115948
indivBCG183_ACGTAAACAGCGCCTT	123184
indivBCG184_ACGTAAACCCCGAATG	95818
indivBCG185_ACGTAAACCTCGCGTA	103502
indivBCG186_ACGTAAACACGTATAC	74782
indivNA_ACGTAAACGACAACTT	80
indivBCG187_ACGTAAACTTGCATAT	91330
indivBCG188_AGGGTAAAATGCGGAT	159102
indivBCG189_AGGGTAAAACTTCAAT	77640
indivBCG190_AGGGTAAAACGCAGAG	116766
indivBCG191_AGGGTAAATGCGTATC	167584
indivBCG192_AGGGTAAACGAACGTA	84616
indivBCG193_AGGGTAAAAGGATTCA	126526
indivBCG194_AGGGTAAATTATAGCC	193728
indivBCG195_AGGGTAAAAGGTTGTG	81684
indivBCG196_AGGGTAAAGAGGCTGA	85964
indivBCG197_AGGGTAAAAACAATCC	162852
indivBCG198_AGGGTAAATCGTCATG	142674
indivBCG199_AGGGTAAATAGTGGAC	172588
indivBCG200_AGGGTAAAAAACTCGA	168942
indivBCG201_AGGGTAAATGTGCTCA	151522
indivBCG202_AGGGTAAAGGTGACAC	153220
indivBCG203_AGGGTAAATTGTGACT	114028
indivBCG204_AGGGTAAATTCGGCCT	142782
indivBCG205_AGGGTAAAGCAGCTAA	169100
indivBCG206_AGGGTAAATTTAACAG	167320
indivNA_AGGGTAAAGTTTGTTT	356
indivBCG207_AGGGTAAAATTTCCGG	100220
indivBCG208_AGGGTAAATGGCTACC	92228
indivBCG209_AGGGTAAATAGTCGCA	164890
indivBCG210_AGGGTAAATTCCAGAC	95012
indivBCG211_AGGGTAAAGTCAATAC	212048
indivBCG212_AGGGTAAATACAGCCG	132476
indivBCG213_AGGGTAAATGACCAGT	148752
indivBCG214_AGGGTAAAGTTACGAT	165914
indivBCG215_AGGGTAAATGTGTCCT	165780
indivBCG216_AGGGTAAATGGGTCAA	190462
indivBCG217_AGGGTAAATTCCGCTC	130154
indivBCG218_AGGGTAAAAAACTGGT	174246
indivBCG219_AGGGTAAAGTATGAGT	155232
indivBCG220_AGGGTAAAGGCATGCT	116686
indivBCG221_AGGGTAAAAGGCAACG	109636
indivBCG222_AGGGTAAAGGTCATAA	127976
indivBCG223_AGGGTAAACTACGAGC	212106
indivBCG224_AGGGTAAACTGTCTGG	162252
indivBCG225_AGGGTAAAGGCCTAAG	155058
indivBCG226_AGGGTAAAAACCCTTG	170628
indivBCG227_AGGGTAAACTGGTGCA	175630
indivBCG228_AGGGTAAAAATTCCCA	196834
indivBCG229_AGGGTAAATTAAGCGT	163500
indivBCG230_AGGGTAAAGTCTCCAA	192826
indivBCG231_AGGGTAAAGTTGTCAT	189646
indivBCG232_AGGGTAAAAAATCGTT	189630
indivBCG233_AGGGTAAAGAAGGCTT	157122
indivBCG234_AGGGTAAACACGGACT	192882
indivBCG235_AGGGTAAATCGAAGCT	202124
indivBCG236_AGGGTAAAGGTTTCTC	180158
indivBCG237_AGGGTAAAGGGCCAAT	175994
indivBCG238_AGGGTAAAAAATGTCG	183982
indivBCG239_AGGGTAAAATATGCAT	199378
indivBCG240_AGGGTAAAACGGTAGC	187354
indivBCG241_AGGGTAAAAGAAGTTA	177302
indivNA_AGGGTAAACAATACTT	58
indivNA_AGGGTAAAATCCCACG	32
indivNA_AGGGTAAAACCTTCTT	38
indivNA_AGGGTAAAGTACACTC	38
indivNA_AGGGTAAAGCAACCTG	92
indivNA_AGGGTAAATCGGTTTA	14
indivNA_AGGGTAAACGTCAGCA	18
indivNA_AGGGTAAATTCCGAGT	36
indivNA_AGGGTAAACCCTTCAG	20
indivNA_AGGGTAAAAGTGATGC	54
indivNA_AGGGTAAACACAGTTT	34
indivNA_AGGGTAAAGCCAAGAT	32
indivNA_AGGGTAAAATGTTGGC	36
indivNA_AGGGTAAATGATAACA	54
indivNA_AGGGTAAAGAGCGGTA	26
indivNA_AGGGTAAAGGGAACCT	42
indivNA_AGGGTAAAGGAAACAG	52
indivNA_AGGGTAAAGAATGCAA	302
indivNA_AGGGTAAAATAACGAA	54
indivNA_AGGGTAAAATGACCGA	52
indivNA_AGGGTAAACATACATT	52
indivNA_AGGGTAAATCCTTATT	38
indivNA_AGGGTAAATCACGTTT	58
indivNA_AGGGTAAAAAATCAGA	46
indivNA_AGGGTAAAGACAAAGG	18
indivNA_AGGGTAAAGCTTTGGC	36
indivNA_AGGGTAAACAGACCAT	34
indivNA_AGGGTAAACGGGCTTT	28
indivNA_AGGGTAAATCCTAGAA	10
indivNA_AGGGTAAAGATTTACC	108
indivNA_AGGGTAAATAGAAATG	20
indivNA_AGGGTAAAATATACCT	20
indivNA_AGGGTAAATTGAGGGT	46
indivNA_AGGGTAAACGAGTCTG	34
indivNA_AGGGTAAACTTCGATT	40
indivNA_AGGGTAAAAGCGCCTT	52
indivNA_AGGGTAAACCCGAATG	52
indivNA_AGGGTAAACTCGCGTA	42
indivNA_AGGGTAAAACGTATAC	38
indivNA_AGGGTAAAGACAACTT	18
indivNA_AGGGTAAATTGCATAT	4
total_reads	202792330
